# Co-translational binding of importins to nascent proteins

**DOI:** 10.1101/2022.11.02.514836

**Authors:** Maximilian Seidel, Natalie Romanov, Agnieszka Obarska-Kosinska, Anja Becker, Nayara Trevisan Doimo de Azevedo, Jan Provaznik, Sankarshana R. Nagaraja, Jonathan J. M. Landry, Vladimir Benes, Martin Beck

## Abstract

Various cellular quality control mechanisms support proteostasis. While, ribosome-associated chaperones prevent misfolding of nascent chains during translation, importins were shown to prevent the aggregation of specific cargoes in a post-translational mechanism prior the import into the nucleoplasm. Here, we hypothesized that importins may already bind ribosome-associated cargo in a co-translational manner. We systematically measured the nascent chain association of all importins in *Saccharomyces cerevisiae* by selective ribosome profiling. We identified a subset of importins that bind to a wide range of nascent, often uncharacterized cargoes. This included ribosomal proteins, chromatin remodelers and RNA binding proteins that are aggregation prone in the cytosol. We show that importins act consecutively with other ribosome-associated chaperones. Thus, the nuclear import system is directly intertwined with nascent chain folding and chaperoning.

**One-Sentence Summary:** We describe an unanticipated connection between co-translational protein chaperoning and the nuclear import system.
