## Supplementary_Table_S3 for "Co-translational binding of importins to nascent proteins"

### Sheet: Tabelle1
Table S3
­­Model	Interface residues	Polar	Hydrophobic	Charged	Contact	Shape complementarity	Hydogen bonds	Salt bridges	Solvation free energy [kcal/M]	Interface area [Å2]	P-value	PI score	ipTM+pTM
					pairs								score
Amn1 001-100	39	0.49	0.15	0.18	42	0.71	33	14	-0.45	1912	0.96	2	0.78
Amn1 050-150	29	0.48	0.21	0.17	30	0.68	23	8	-1.62	1325.84	0.89	2.45	0.5
Amn1 100-200	16	0.38	0.12	0.25	15	0.72	12	7	1.23	1218.42	0.97	2.33	0.48
Amn1 150-250	8	0.38	0.25	0.12	5	0.54	10	9	0.4	1118.36	0.94	0.2	0.33
Amn1 200-300													0.29
Amn1 250-350	16	0.31	0.12	0.38	15	0.67	10	9	-2.33	774.17	0.66	1.43	0.53
Amn1 300-400	4	0	0	0.5	3	0.69	7	11	3.41	508.07	0.89	0.88	0.41
Amn1 350-450	9	0.11	0.22	0.56	7	0.51	6	9	2.38	553.08	0.8	-0.55	0.54
Amn1 400-500													0.27
Cus1 001-100	18	0.39	0.11	0.39	19	0.78	18	7	3.7	803.25	0.94	2.38	0.68
Cus1 050-150	15	0.33	0.27	0.33	13	0.62	12	13	-4.59	1308.58	0.62	1.24	0.3
Cus1 100-200	15	0.53	0.13	0.33	13	0.79	13	18	6.36	999.95	0.97	1.78	0.38
Cus1 150-250	19	0.37	0.21	0.21	19	0.72	17	13	1.11	982.15	0.91	2.23	0.72
Cus1 200-300	18	0.39	0.22	0.22	20	0.71	16	14	1.82	970.74	0.93	2.19	0.68
Cus1 250-350													0.27
Cus1 300-400	18	0.56	0.17	0.22	16	0.54	14	19	6.07	1302.19	0.97	1.55	0.29
Dbf4 001-100	25	0.32	0.2	0.44	26	0.74	30	23	6.67	1997.85	0.95	1.83	0.74
Dbf4 050-150	25	0.32	0.12	0.4	26	0.66	26	23	3.95	1862.47	0.93	1.82	0.7
Dbf4 100-200	16	0.38	0.31	0.19	16	0.6	7	2	0.69	520.76	0.83	0.16	0.26
Dbf4 150-250	8	0.5	0.25	0.12	6	0.52	4	22	9.39	781.28	0.99	1.1	0.29
Dbf4 200-300	10	0.2	0.4	0.2	7	0.51	2	8	-6.69	678.24	0.53	-0.81	0.3
Dbf4 250-350	4	0.25	0.25	0	2	0.67	4	3	4.03	455.44	0.96	0.06	0.29
Dbf4 300-400													0.24
Dbf4 350-450	12	0.42	0.08	0.42	11	0.55	12	3	1.37	903	0.89	0.57	0.31
Dbf4 400-500	38	0.42	0.18	0.34	37	0.68	22	15	1.98	1678.65	0.81	2.13	0.54
Dbf4 450-550	30	0.37	0.27	0.23	25	0.63	20	8	-4.13	1797.37	0.85	1.62	0.52
Heh2 001-100	28	0.46	0.18	0.32	29	0.75	33	10	0.24	1658.94	0.79	2.13	0.69
Heh2 050-150	32	0.38	0.06	0.53	30	0.71	36	19	14.07	1872.1	0.99	1.43	0.74
Heh2 100-200	32	0.34	0.09	0.44	28	0.73	29	20	11.01	1715.1	0.99	1.81	0.67
Heh2 150-250	18	0.39	0.33	0.22	12	0.58	18	19	-9.17	2243.66	0.82	1.1	0.52
Heh2 200-300	24	0.54	0.17	0.25	26	0.72	28	23	4.37	1754.77	0.94	1.67	0.62
Heh2 250-350	17	0.53	0.06	0.35	18	0.59	19	9	2.76	1432.68	0.98	1.34	0.54
Heh2 300-400	14	0.43	0.07	0.29	13	0.79	9	6	-0.62	597.19	0.9	2.27	0.62
Heh2 350-450													0.29
Heh2 400-500													0.26
Heh2 450-550	18	0.39	0	0.44	20	0.7	13	10	-0.59	1025.47	0.86	1.75	0.41
Ino80 001-100	20	0.45	0.15	0.3	22	0.64	24	5	0.76	1196.38	0.94	1.98	0.53
Ino80 050-150	10	0.4	0.1	0.5	6	0.71	8	7	-2.7	749.54	0.65	1.36	0.76
Ino80 100-200	38	0.42	0.13	0.32	40	0.6	32	30	13.07	1938.52	0.99	1.41	0.62
Ino80 150-250	40	0.4	0.2	0.28	41	0.69	34	20	7.24	1907.7	0.87	1.86	0.74
Ino80 200-300	16	0.5	0	0.44	16	0.69	23	31	10.69	1508.75	0.68	1.21	0.7
Ino80 250-350	20	0.5	0	0.4	20	0.7	22	15	0.87	1364.51	0.68	1.59	0.66
Ino80 300-400	16	0.44	0	0.44	15	0.68	25	7	5.18	1188.53	0.95	1.63	0.65
Ino80 350-450	21	0.48	0.1	0.38	21	0.71	27	25	8.38	1902.11	0.94	1.56	0.68
Ino80 400-500	16	0.44	0.06	0.38	16	0.71	23	16	7.58	1465.67	0.94	1.88	0.69
Ino80 450-550	4	0.5	0.25	0	2	0.47	6	13	2.75	553.43	0.85	-0.2	0.39
Irr1 001-100	28	0.5	0.18	0.25	25	0.65	22	45	11.86	1987.65	0.91	0.97	0.72
Irr1 050-150	18	0.5	0.17	0.28	15	0.69	14	34	12.37	1323.57	0.97	1.28	0.66
Irr1 100-200	14	0.57	0.14	0.21	13	0.65	14	2	-2.06	789.21	0.71	1.73	0.48
Irr1 150-250	11	0.36	0.09	0.36	10	0.67	21	8	3.45	949.36	0.94	1.92	0.89
Irr1 200-300	9	0.44	0	0.44	9	0.67	21	7	4.53	912.91	0.96	1.5	0.84
Irr1 250-350													0.28
Irr1 300-400	4	0.25	0.25	0.5	2	0.72	4	2	-2.04	312.79	0.47	1.59	0.75
Irr1 350-450	10	0.2	0.2	0.6	9	0.56	15	10	2.5	824.73	0.93	0.44	0.69
Irr1 400-500	13	0.39	0.39	0.15	13	0.66	4	0	-7.44	464.44	0.15	1.76	0.51
Irr1 450-550	5	0.4	0.2	0.4	4	0.67	0	0	-0.3	235.28	0.77	0.61	0.29
Iwr1 001-100	26	0.31	0.04	0.54	24	0.69	25	21	6.48	1449.52	0.94	1.62	0.6
Iwr1 050-150	38	0.42	0.1	0.32	34	0.65	33	27	8.78	2081.36	0.98	1.51	0.7
Iwr1 100-200	20	0.4	0.15	0.3	18	0.7	14	8	-3.69	1134.74	0.8	2.18	0.7
Iwr1 150-250	22	0.46	0.14	0.23	20	0.62	25	19	9.11	1501.5	0.99	1.79	0.39
Iwr1 200-300	24	0.5	0.17	0.21	28	0.71	24	12	5.17	1648.09	0.97	2.37	0.54
Iwr1 250-350													0.29
Kri1 001-100	18	0.33	0.17	0.33	19	0.73	14	20	6.35	959.86	0.97	1.95	0.64
Kri1 050-150													0.28
Kri1 100-200	20	0.3	0.1	0.45	20	0.64	18	7	4.14	1063.86	0.94	1.54	0.4
Kri1 150-250	19	0.37	0.1	0.42	17	0.62	20	15	2.39	1342.76	0.91	1.57	0.47
Kri1 200-300	19	0.47	0.1	0.26	17	0.64	22	19	1.32	1409.24	0.87	1.81	0.36
Kri1 250-350	9	0.44	0.11	0.22	8	0.49	6	17	6.38	949.66	0.95	0.87	0.31
Kri1 300-400	10	0.4	0.1	0.3	10	0.58	6	16	1.48	1161.17	0.75	1.07	0.43
Kri1 350-450	20	0.3	0.05	0.5	21	0.71	18	16	7.45	1216.42	0.95	1.8	0.64
Kri1 400-500	23	0.3	0.04	0.52	22	0.72	18	13	6.53	1224.61	0.94	1.82	0.68
Kri1 450-550	17	0.47	0.12	0.29	18	0.55	16	17	11.1	1224.11	0.95	1.48	0.46
Nup1 001-100	34	0.56	0.15	0.27	34	0.7	34	19	5.86	2111.58	0.98	1.62	0.73
Nup1 050-150	22	0.32	0.14	0.46	23	0.7	22	34	9.17	1785.63	0.99	1.46	0.65
Nup1 100-200	29	0.41	0.21	0.24	27	0.64	28	24	-0.87	1868.63	0.94	1.74	0.5
Nup1 150-250	16	0.5	0.12	0.31	17	0.64	23	14	0.02	1483	0.9	1.81	0.52
Nup1 200-300	14	0.43	0	0.5	14	0.73	18	6	3.55	846.98	0.95	1.6	0.48
Nup1 250-350	12	0.42	0.17	0.25	11	0.76	9	6	-2.75	902.12	0.84	2.45	0.49
Nup1 300-400	32	0.44	0.25	0.19	29	0.76	18	12	-10.05	1890.08	0.66	2.39	0.62
Nup1 350-450	33	0.52	0.12	0.24	35	0.72	30	11	-0.24	1499.24	0.95	2.15	0.7
Nup1 400-500	21	0.38	0.14	0.33	20	0.73	16	14	-4	1372.75	0.75	2.23	0.76
Nup1 450-550	28	0.46	0.14	0.29	25	0.73	26	20	1.74	1865.59	0.93	1.95	0.76
Nup2 001-100	38	0.34	0.32	0.26	40	0.7	33	29	-0.39	2231.95	0.94	1.6	0.76
Nup2 050-150	18	0.5	0.11	0.28	18	0.72	15	4	1.33	898.88	0.91	2.18	0.5
Nup2 100-200	10	0.5	0	0.4	8	0.55	15	7	2.99	846.1	0.92	0.79	0.35
Nup2 150-250	15	0.47	0.13	0.27	13	0.54	13	21	2.57	1583	0.94	1.5	0.45
Nup2 200-300													0.28
Nup2 250-350	29	0.38	0.28	0.17	32	0.75	23	6	-5.22	1527.45	0.53	2.68	0.61
Nup2 300-400	23	0.35	0.3	0.22	22	0.74	18	3	-9.51	1043.72	0.52	2.99	0.68
Nup2 350-450	19	0.47	0.16	0.21	22	0.55	20	12	3.26	1569.48	0.98	1.58	0.57
Nup2 400-500	21	0.62	0.1	0.19	22	0.6	13	9	0.95	1028.44	0.91	1.63	0.54
Nup2 450-550	18	0.39	0.11	0.39	18	0.69	19	7	1.79	1145.5	0.98	2.06	0.63
Opi1 001-100	17	0.59	0	0.29	19	0.72	16	22	10.84	1458.3	0.99	1.43	0.49
Opi1 050-150	18	0.5	0.06	0.28	20	0.73	16	13	0.99	1193.22	0.91	2.06	0.56
Opi1 100-200	17	0.53	0.12	0.29	17	0.75	16	25	4.37	1364.95	0.96	1.62	0.33
Opi1 150-250													0.3
Opi1 200-300													0.3
Opi1 250-350													0.23
Opi1 300-400	16	0.5	0.12	0.25	16	0.64	16	5	1.74	947.37	0.9	1.77	0.3
Pct1 001-100	27	0.44	0.18	0.26	24	0.62	27	29	13.59	2054.75	0.99	1.47	0.7
Pct1 050-150	19	0.37	0.1	0.32	21	0.77	20	15	4.51	1165.26	0.87	2.29	0.64
Pct1 100-200													0.24
Pct1 150-250													0.37
Pct1 200-300													0.27
Pct1 250-350	18	0.39	0.17	0.28	18	0.61	19	21	2.69	1917.31	0.95	1.75	0.56
Pct1 300-400	22	0.41	0.14	0.36	22	0.68	33	14	8.37	1598.18	0.98	1.83	0.5
Prp8 001-100	23	0.3	0.17	0.22	19	0.59	17	15	-7.57	1806.97	0.88	1.19	0.62
Prp8 050-150	36	0.39	0.14	0.36	37	0.75	35	19	3.29	1820.19	0.97	1.84	0.7
Prp8 100-200	23	0.48	0.13	0.3	24	0.67	29	19	4.97	1686.52	0.99	1.79	0.6
Prp8 150-250	5	0	0	0.8	6	0.66	5	9	4.63	463.4	0.96	0.73	0.35
Prp8 200-300													0.25
Prp8 250-350	15	0.53	0.13	0.13	13	0.44	3	0	-8.43	636.74	0.32	-0.9	0.71
Prp8 300-400													0.35
Prp8 350-450													0.25
Prp8 400-500													0.41
Prp8 450-550	6	0.17	0.33	0.33	4	0.73	5	4	-2.1	470.53	0.71	1.56	0.73
Pus1 001-100	22	0.41	0.09	0.32	22	0.66	23	17	7.08	1817.44	0.98	1.92	0.56
Pus1 050-150	8	0.5	0.25	0.12	7	0.69	10	8	2.53	601.79	0.88	1.56	0.64
Pus1 100-200													0.34
Pus1 150-250													0.64
Pus1 200-300	5	0	0.4	0.4	4	0.65	3	11	2.89	391.16	0.92	0.71	0.25
Pus1 250-350	9	0.22	0.33	0.22	8	0.35	2	4	-3.88	470.12	0.56	-2.23	0.32
Pus1 300-400													0.35
Pus1 350-450													0.77
Pus1 400-500	10	0.4	0.3	0.3	6	0.69	3	0	-6.48	421.74	0.3	1.9	0.7
Pxr1 001-100	18	0.44	0.22	0.28	20	0.69	17	6	3.52	886.01	0.95	2.29	0.43
Pxr1 050-150	27	0.37	0.22	0.26	30	0.7	19	6	-7.84	1281.19	0.52	2.6	0.43
Pxr1 100-200	39	0.46	0.08	0.33	44	0.69	29	26	10.12	1969.01	0.97	1.55	0.69
Pxr1 150-250	31	0.35	0.07	0.45	31	0.72	34	33	17.94	2047.84	0.98	1.22	0.75
Rif1 001-100	29	0.41	0.17	0.21	29	0.75	24	12	-3.64	1692.64	0.86	2.43	0.72
Rif1 050-150	28	0.43	0.18	0.29	26	0.69	26	13	-3.8	1761.24	0.86	2.12	0.71
Rif1 100-200	22	0.46	0.23	0.27	25	0.71	14	8	-1.71	894.39	0.84	2.43	0.59
Rif1 150-250	16	0.56	0.19	0.12	17	0.74	13	4	-3.85	925.14	0.68	2.52	0.39
Rif1 200-300	8	0.38	0.12	0.12	6	0.71	8	0	-1.93	547.17	0.77	1.41	0.44
Rif1 250-350													0.6
Rif1 300-400													0.26
Rif1 350-450													0.84
Rif1 400-500													0.33
Rif1 450-550													0.28
San1 001-100	24	0.58	0.12	0.17	25	0.7	18	9	2.62	1144.89	0.95	2.36	0.59
San1 050-150													0.25
San1 100-200	23	0.43	0.13	0.35	23	0.72	31	20	12.6	1599.4	0.99	1.71	0.66
San1 150-250	36	0.47	0.14	0.33	34	0.72	45	16	15.39	1956.13	1	1.38	0.76
San1 200-300	12	0.5	0.25	0.08	10	0.51	7	12	0.53	844.52	0.84	0.24	0.33
San1 250-350													0.31
San1 300-400	15	0.53	0.2	0.07	13	0.72	11	5	-4.31	878.46	0.73	2.05	0.6
San1 350-450	12	0.5	0.17	0.17	12	0.74	12	7	-1.13	899.41	0.84	2.36	0.55
San1 400-500													0.23
San1 450-550	10	0.4	0.4	0.2	10	0.73	3	6	-2.53	426.3	0.42	1.72	0.53
Set1 001-100	33	0.64	0.09	0.18	34	0.71	28	19	1.42	1847.35	0.68	1.79	0.74
Set1 050-150	33	0.61	0.06	0.18	38	0.7	32	13	3.31	1822.92	0.89	1.9	0.65
Set1 100-200	8	0.25	0.12	0.25	6	0.55	11	3	-2.99	741.26	0.75	0.4	0.33
Set1 150-250	17	0.35	0.12	0.41	17	0.77	18	17	2.33	1073.33	0.93	2.08	0.72
Set1 200-300	17	0.35	0.12	0.41	17	0.8	14	11	-0.81	932.79	0.88	2.36	0.67
Set1 250-350	7	0.29	0	0.57	8	0.69	6	3	0.39	483.98	0.78	1.21	0.31
Set1 300-400													0.24
Set1 350-450	13	0.23	0.15	0.46	10	0.68	12	5	4.14	709.94	0.94	1.48	0.31
Set1 400-500	10	0.6	0.2	0.2	7	0.72	13	12	5.58	878.11	0.93	1.98	0.52
Set1 450-550	7	0.57	0.14	0.29	5	0.68	8	10	4.51	523.8	0.91	1.39	0.68
Set3 001-100	26	0.46	0.19	0.23	23	0.69	33	10	-0.55	1896.15	0.94	1.99	0.62
Set3 050-150	18	0.61	0.11	0.11	18	0.7	22	8	4.49	1296.35	0.98	2.26	0.6
Set3 100-200	21	0.24	0.1	0.52	17	0.61	10	9	3.9	928.08	0.89	0.9	0.34
Set3 150-250	28	0.46	0.07	0.39	28	0.7	26	27	6.53	1718.5	0.95	1.53	0.66
Set3 200-300	34	0.44	0.09	0.41	36	0.73	27	26	6.98	1810.2	0.97	1.61	0.68
Set3 250-350	16	0.31	0.31	0.25	13	0.51	10	6	-3.46	1158.32	0.83	-0.34	0.36
Set3 300-400	10	0.3	0.1	0.4	7	0.5	0	2	-3.38	482.05	0.61	-0.64	0.3
Set3 350-450	15	0.53	0.13	0.2	13	0.6	11	18	1.61	1032.53	0.81	1.57	0.82
Set3 400-500													0.28
Set3 450-550	16	0.44	0.06	0.31	18	0.77	20	10	2.86	973.43	0.91	2.28	0.57
Sir4 001-100	33	0.58	0.09	0.24	32	0.75	36	7	4.16	1748.87	0.94	1.87	0.65
Sir4 050-150	33	0.58	0.06	0.21	33	0.68	24	7	-4.28	1624.38	0.81	2.15	0.56
Sir4 100-200	20	0.4	0.1	0.3	17	0.64	24	7	-4.5	1559.47	0.85	1.81	0.34
Sir4 150-250	19	0.42	0.16	0.26	18	0.7	18	11	-3.79	1229.85	0.8	2.27	0.57
Sir4 200-300	22	0.36	0.04	0.5	20	0.7	23	11	-3.23	1503.98	0.81	1.89	0.61
Sir4 250-350	30	0.5	0.2	0.2	29	0.72	25	7	-3.13	1372.36	0.87	2.56	0.61
Sir4 300-400	30	0.4	0.17	0.27	29	0.59	20	17	-2.01	1790.22	0.93	1.74	0.57
Sir4 350-450	22	0.59	0.14	0.18	19	0.67	17	12	-7.16	1576.63	0.55	2.18	0.66
Sir4 400-500	21	0.33	0.14	0.29	22	0.68	28	13	3.18	1499.1	0.76	1.99	0.57
Sir4 450-550	44	0.41	0.11	0.29	46	0.71	37	9	0.84	1893.57	0.85	1.91	0.76
Ssf1 001-100	22	0.32	0.04	0.55	25	0.69	17	17	6.26	1102.53	0.95	1.59	0.43
Ssf1 050-150	9	0.33	0.22	0.11	8	0.72	2	6	-4.28	472.37	0.56	1.54	0.78
Ssf1 100-200	4	0.5	0	0.5	3	0.8	7	6	1.63	429.02	0.76	1.35	0.74
Ssf1 150-250													0.5
Ssf1 200-300	20	0.4	0.05	0.5	17	0.67	19	20	6.09	1403.28	0.95	1.62	0.47
Ssf1 250-350	24	0.46	0.21	0.21	25	0.69	17	8	0.19	1137.82	0.68	2.41	0.41
Ssf1 300-400	4	0.25	0.25	0.25	3	0.56	5	11	4.35	742.18	0.9	0.04	0.45
Ssf1 350-450	6	0.17	0.5	0.33	5	0.63	5	16	5.2	912.89	0.95	0.89	0.36
Ssf2 001-100	23	0.39	0.09	0.43	28	0.75	17	11	5.01	1056.38	0.95	2.09	0.61
Ssf2 050-150	7	0.71	0.14	0.14	5	0.66	9	11	-5.59	1060.34	0.33	1.5	0.74
Ssf2 100-200													0.73
Ssf2 150-250													0.39
Ssf2 200-300	23	0.48	0.22	0.17	23	0.58	20	9	0.83	1484.52	0.85	1.71	0.43
Ssf2 250-350	13	0.61	0.31	0	13	0.66	15	10	1.4	960.06	0.78	1.51	0.42
Ssf2 300-400	4	0.25	0.25	0.25	3	0.6	8	12	5.62	757.84	0.91	0.57	0.45
Ssf2 350-450	4	0.5	0.25	0.25	3	0.62	6	17	5.91	1135.47	0.91	1.43	0.29
Sto1 001-100	25	0.36	0.16	0.36	25	0.72	31	32	10.75	1961.93	0.99	1.43	0.8
Sto1 050-150													0.42
Sto1 100-200	8	0.5	0.38	0.12	7	0.78	4	3	-0.19	277.64	0.76	1.51	0.71
Sto1 150-250													0.29
Sto1 200-300	13	0.46	0.15	0.23	10	0.63	3	0	-6.21	413.23	0.33	1.08	0.67
Sto1 250-350	9	0.22	0.44	0.11	8	0.8	0	0	-7.51	320.08	0.07	2.4	0.51
Sto1 300-400													0.72
Sto1 350-450	6	0.33	0.5	0.17	3	0.64	4	1	-4.36	436.82	0.6	-0.18	0.81
Sto1 400-500													0.82
Sto1 450-550	4	0	0.25	0.5	2	0.69	2	2	-4.08	368.65	0.4	1.38	0.87
Swr1 001-100	24	0.38	0.12	0.42	24	0.71	23	11	2.95	1223.42	0.95	2.09	0.64
Swr1 050-150	17	0.41	0.06	0.41	18	0.75	19	20	5.69	1065.51	0.97	1.78	0.61
Swr1 100-200	21	0.38	0.14	0.29	23	0.66	17	17	-1.86	1432.97	0.91	1.98	0.64
Swr1 150-250	18	0.33	0	0.56	17	0.66	27	21	7.16	1783.37	0.97	1.53	0.67
Swr1 200-300	32	0.41	0.22	0.28	31	0.59	22	20	-2.16	2130.8	0.89	1.78	0.61
Swr1 250-350	4	0.25	0.5	0	3	0.46	1	0	-2.74	230.35	0.47	-1.47	0.25
Swr1 300-400													0.29
Swr1 350-450													0.39
Swr1 400-500													0.24
Swr1 450-550	15	0.47	0.33	0.2	13	0.54	12	0	-9.16	860.44	0.36	0.72	0.48
Taf1 001-100	32	0.38	0.22	0.25	31	0.68	24	15	-4.48	1841.28	0.78	2.01	0.61
Taf1 050-150	30	0.37	0.4	0.1	29	0.67	20	14	-5.87	1655.82	0.87	1.28	0.54
Taf1 100-200	23	0.35	0.3	0.26	22	0.44	10	3	-12.49	1522.17	0.52	-0.73	0.6
Taf1 150-250	5	0.2	0.4	0.4	3	0.62	9	5	-1.78	741.34	0.83	0.68	0.44
Taf1 200-300	14	0.36	0.21	0.29	15	0.58	8	2	0.91	931.73	0.85	0.48	0.29
Taf1 250-350	19	0.26	0.16	0.47	18	0.71	21	8	-0.18	1086.1	0.91	2	0.67
Taf1 300-400	21	0.29	0.14	0.48	20	0.72	14	14	2.46	1103.41	0.97	1.89	0.65
Taf1 350-450	24	0.42	0.12	0.25	26	0.68	17	8	-4.34	1211.26	0.71	2.17	0.57
Taf1 400-500	15	0.47	0.13	0.33	16	0.75	13	4	0.03	781.43	0.89	2.26	0.63
Taf1 450-550	15	0.53	0.2	0.13	14	0.59	3	0	-4.12	416.32	0.49	0.28	0.84
Tbs1 001-100	28	0.61	0.07	0.25	31	0.73	34	6	-1.49	1497.39	0.96	1.83	0.73
Tbs1 050-150	20	0.35	0.2	0.35	16	0.48	11	11	-3.63	1765.91	0.84	0.05	0.34
Tbs1 100-200	19	0.32	0.1	0.42	18	0.69	17	15	0.55	1251.11	0.79	1.82	0.69
Tbs1 150-250	25	0.24	0.16	0.4	25	0.65	16	14	-2.26	1335.72	0.84	1.45	0.7
Tbs1 200-300	24	0.46	0.08	0.38	28	0.74	17	11	0.82	1125.71	0.94	2.1	0.55
Tbs1 250-350	13	0.31	0.08	0.46	13	0.74	12	12	2.15	793.46	0.96	1.89	0.45
Tbs1 300-400													0.25
Tbs1 350-450													0.28
Tbs1 400-500													0.29
Tbs1 450-550	15	0.47	0.27	0.2	10	0.61	9	2	-0.42	435.53	0.75	0.74	0.6
Trm1 001-100	18	0.39	0.17	0.28	17	0.67	9	7	-7.7	1152.07	0.61	1.8	0.61
Trm1 050-150	16	0.31	0.12	0.44	16	0.72	19	8	3.73	1119.81	0.96	2.16	0.57
Trm1 100-200	16	0.5	0.06	0.31	17	0.75	16	6	-0.91	942.16	0.78	2.15	0.59
Trm1 150-250													0.52
Trm1 200-300													0.3
Trm1 250-350													0.38
Trm1 300-400	8	0.38	0.5	0	6	0.65	1	0	-2	283.06	0.54	-0.01	0.76
Trm1 350-450	14	0.64	0.14	0.14	9	0.51	9	3	-1.36	751.69	0.83	0.52	0.45
Trm1 400-500													0.27
Trm1 450-550													0.42
Ulp1 001-100	30	0.53	0.07	0.27	31	0.63	31	22	2.36	2012.84	0.97	1.53	0.64
Ulp1 050-150	23	0.52	0.17	0.22	29	0.64	18	9	-4.95	1195.8	0.66	2.15	0.72
Ulp1 100-200	44	0.36	0.23	0.32	46	0.71	40	14	4.05	2171.46	0.95	1.77	0.79
Ulp1 150-250	34	0.35	0.12	0.38	35	0.74	33	12	-4.34	2045.83	0.77	2.08	0.78
Ulp1 200-300	24	0.25	0.25	0.38	22	0.7	21	6	-9.16	1412.71	0.49	2.51	0.52
Ulp1 250-350													0.23
Ulp1 300-400	20	0.45	0.15	0.35	19	0.73	17	9	1.94	1020.79	0.9	2.25	0.63
Ulp1 350-450													0.24
Ulp1 400-500	4	0	0.25	0.75	2	0.75	4	6	1.2	373.57	0.81	0.9	0.26
Ulp1 450-550	7	0.43	0.43	0.14	7	0.7	0	3	-4.23	355.77	0.41	1.07	0.63
